# Disruption of a BTB-ZF transcription factor causes female sterility and melanization in the larval body of the silkworm, *Bombyx mori*

**DOI:** 10.1101/2023.04.01.535244

**Authors:** Kenta Tomihara, Takashi Kiuchi

## Abstract

The *dilute black* (*bd*) of the silkworm *Bombyx mori* is a recessive mutant that produces a grayish-black color in the larval integument, instead of the characteristic white color found in wild-type larvae. In addition, eggs produced by *bd* females are sterile due to a deficiency in the micropylar apparatus. We identified candidate genes responsible for the *bd* phenotype using publicly available RNA-seq data. One of these candidate genes was homologous to the *maternal gene required for meiosis* (*mamo*) of *Drosophila melanogaster*, which encodes a broad-complex, tramtrack, and bric-à-brac-zinc finger (BTB-ZF) transcription factor essential for female fertility. In three independent *bd* strains, the expression of the *B. mori mamo* (*Bmmamo*) was downregulated in the larval integument. Using a CRISPR/Cas9-mediated knockout strategy, we found that *Bmmamo* knockout mutants exhibit a grayish-black color in the larval integument and female infertility. Moreover, larvae obtained from the complementation cross between *bd/+* mutants and heterozygous knockouts for the *Bmmamo* also exhibited a grayish-black color, indicating that *Bmmamo* is responsible for the *bd* phenotype. Gene expression analysis using *Bmmamo* knockout mutants suggested that the BmMamo protein suppresses the expression of melanin synthesis genes. Previous comparative genome analysis revealed that the *Bmmamo* was selected during silkworm domestication, and we found that *Bmmamo* expression in the larval integument is higher in *B. mori* than in the wild silkworm *B. mandarina*, suggesting that the *Bmmamo* is involved in domestication-associated pigmentation changes of the silkworm.

**Graphical Abstract:** 
