## Supplemental tables for "Disruption of a BTB-ZF transcription factor causes female sterility and melanization in the larval body of the silkworm, *Bombyx mori*"

### Sheet: TableS1
Table S1. CRISPR RNA molecules and primers used in this study.
Name	Sequence	Purpose
RNA
KWMTBOMO05086_crRNA_2	AGGGAUGUGGCAGUCCAGGAGUUUUAGAGCUAUGCUGUUUUG	CRISPR/Cas9-mediated gene knockout
tracrRNA	AAACAGCAUAGCAAGUUAAAAUAAGGCUAGUCCGUUAUCAACUUGAAAAAGUGGCACCGAGUCGGUGCUUUUUUU	CRISPR/Cas9-mediated gene knockout
Primer
KWMTBOMO05086_target2_check_F01	GACTTACCAAAGGAGCTTGTTG	Genomic PCR for mutation detection and sequencing in CRISPR/Cas9-mediated gene knockout
KWMTBOMO05086_target2_check_R01	GTCACAATACTGGTGTGCTGAG	Genomic PCR for mutation detection and sequencing in CRISPR/Cas9-mediated gene knockout
Bmmamo_cloning_F01	GACAGTCGTCGGATGGAACC	RT-PCR and sequencing of Bmmamo coding sequence
Bmmamo_cloning_R01	TTCCCAATTATTACCGTTGG	RT-PCR and sequencing of Bmmamo coding sequence
Bmmamo_RT-PCR_F01	ACTGCCACATCCCTCTCTTC	qPCR and sequencing of Bmmamo coding sequence
Bmmamo_RT-PCR_R01	GTTTCGCCACCTCTGTCTTC	qPCR and sequencing of Bmmamo coding sequence
yellow-y_qPCR_F	CGTCTTTGGGTATTAGACGTTGG	qPCR
yellow-y_qPCR_R	AGAGCGATGTTGGCAATGAA	qPCR
TH_qPCR_F	TCAAACAAACCAAGCAGAGC	qPCR
TH_qPCR_R	TCGCCTATATCAGCATCAGC	qPCR
laccase2A_qPCR_F	CGAACCACCAAGGATCTGTTACTATC	qPCR
laccase2A_qPCR_R	GGCAATGAGACCAGACCACATTCGT	qPCR
DDC_qPCR_F	CGAGAAGCTTTGCACTTCAG	qPCR
DDC_qPCR_R	CGAGCAAATAGCCAATCTCA	qPCR
tan_qPCR_F	CATGGGCTACAATGAAAACG	qPCR
tan_qPCR_R	ATTTACCGAAAAACCGTTGC	qPCR
ADC_qPCR_F	TTCGACCCATTAGTCCCCATAG	qPCR
ADC_qPCR_R	TTAGGAACGTGGAGCATTGTTG	qPCR
ebony_qPCR_F	ATGGGAAAGGTGCTGTGCTG	qPCR
ebony_qPCR_R	TCTCGCTACTCGGTCTGTGG	qPCR
iAANAT_qPCR_F	TGAATCTCGCCGTCAATCTG	qPCR
iAANAT_qPCR_R	GAAACTCCATCGCTCAAGGTAG	qPCR
apt-like_qPCR_F	TAGCCAGACATAGGGACGTACTCC	qPCR
apt-like_qPCR_R	TTGACTTGCGCGGGGGTC	qPCR
rp49-F	CCCAACATTGGTTACGGTTC	RT-PCR and qPCR (control)
rp49-R	GCTCTTTCCACGATCAGCTT	RT-PCR and qPCR (control)

### Sheet: TableS2
Table S2. Amino acid substitutions between wild-type (p50T) and bdf BmMamo proteins.
Strain	T611	H695	P742
p50T	T	H	P
C108T	S	R	P
N4	S	R	P
b20	S	H	P
c10	S	H	P
c51	T	H	P
d18	T	H	P
e10	S	H	P
f35	S	R	P
g53	S	R	P
k25	S	R	P
n16	T	H	P
o55	S	H	P
o56	S	R	P
p20	S	H	P
p21	S	H	P
p22	T	H	P
p44	S	R	P
u48	T	H	P
k45 (bdf)	S	R	L
T611S and H695R were observed in the +bd strain, but P742L was not found in the +bd strain according to hypothetically reconstructed genomic data (Kawamoto et al., 2022).

### Sheet: TableS3
Table S3. Summary results from the CRISPR/Cas9-mediated knockout strategy targeting the Bmmamo gene.
# eggs injected	# hatched larvae	# 5th instar larvae exhibited bd-like phenotyoe	# adults
48	29	19/23	21

### Sheet: TableS4
Table S4. Hatchability of eggs obtained by crossing BmmamoΔ4 females to wild-type males.
Batch	# oviposited eggs	# hatched eggs
1	26	0
2	13	0
3	35	0
